# Significant non-existence of sequences in genomes and proteomes

**DOI:** 10.1101/2020.06.25.170431

**Authors:** Grigorios Koulouras, Martin C. Frith

## Abstract

Nullomers are minimal-length oligomers absent from a genome or proteome. Although research has shown that artificially synthesized nullomers have deleterious effects, there is still a lack of a strategy for the prioritisation and classification of non-occurring sequences as potentially malicious or benign. In this work, by using Markovian models with multiple-testing correction, we reveal significant absent oligomers which are statistically expected to exist. This strongly suggests that their absence is due to negative selection. We survey genomes and proteomes covering the diversity of life, and find thousands of significant absent sequences. Common significant nullomers are often mono- or dinucleotide tracts, or palindromic. Significant viral nullomers are often restriction sites, and may indicate unknown restriction motifs. Surprisingly, significant mammal genome nullomers are often present, but rare, in other mammals, suggesting that they are suppressed but not completely forbidden. Significant human nullomers are rarely present in human viruses, indicating viral mimicry of the host. More than 1/4 of human proteins are one substitution away from containing a significant nullomer. We provide a web-based, interactive database of significant nullomers across genomes and proteomes.
