## Supplementary Table 1 for "Significant non-existence of sequences in genomes and proteomes"

### Sheet: Nullomer-making Phosphosites
UniProt ID	Gene name	Position	Mutable amino acid	Target amino acid	Mutation Assessor impact	Mutation Assessor score	PolyPhen impact	PolyPhen score
O15020	SPTBN2	1306	Y	V			probably damaging	1
Q86V48	LUZP1	263	Y	D	low	1.87	probably damaging	1
O75570	MTRF1	227	Y	A			probably damaging	1
Q6PID8	KLHDC10	404	S	R	medium	2.08	probably damaging	0.999
P41252	IARS1	718	T	L			probably damaging	0.999
Q9Y2I7	PIKFYVE	154	Y	V			probably damaging	0.999
P04083	ANXA1	64	T	R			probably damaging	0.998
Q00341	HDLBP	1210	Y	I			probably damaging	0.996
Q12888	TP53BP1	625	S	E			probably damaging	0.995
P61599	NAA20	137	Y	L			probably damaging	0.994
Q01082	SPTBN1	1303	Y	V			probably damaging	0.994
Q8WYQ5	DGCR8	714	S	T	low	1.735	probably damaging	0.993
P05787	KRT8	204	Y	R			probably damaging	0.99
Q9UKX7	NUP50	68	S	R			probably damaging	0.99
P08173	CHRM4	293	S	I			probably damaging	0.987
P11177	PDHB	34	T	I	medium	3.3	probably damaging	0.979
Q9Y2H2	INPP5F	391	Y	D	high	3.72	probably damaging	0.976
O95714	HERC2	4195	T	N	neutral	-0.71	probably damaging	0.971
A6NE01	FAM186A	1704	T	D	neutral	0	probably damaging	0.971
P11388	TOP2A	471	S	N			probably damaging	0.961
Q9BTV7	CABLES2	334	Y	L			possibly damaging	0.95
Q9NX02	NLRP2	654	S	A	medium	2.115	possibly damaging	0.947
Q02880	TOP2B	492	S	N			possibly damaging	0.943
Q9UMZ2	SYNRG	756	S	N			possibly damaging	0.928
O75110	ATP9A	638	S	L			possibly damaging	0.924
Q9BY89	KIAA1671	465	S	D			possibly damaging	0.922
O15381	NVL	355	S	P	low	1.535	possibly damaging	0.916
Q8N4F0	BPIFB2	52	T	I	medium	2.32	possibly damaging	0.855
Q96P47	AGAP3	438	T	D			possibly damaging	0.805
Q9BQG0	MYBBP1A	79	T	N			possibly damaging	0.752
Q15334	LLGL1	553	S	P			possibly damaging	0.727
Q6NYC8	PPP1R18	487	T	D			possibly damaging	0.481
Q9BY44	EIF2A	428	Y	E			possibly damaging	0.478
Q9Y573	IPP	334	S	N	medium	2.19	benign	0.418
Q15907	RAB11B	136	T	V			benign	0.256
Q5T5X7	BEND3	710	S	R	neutral	0	benign	0.177
Q9Y3Q8	TSC22D4	177	S	R	neutral	0.345	benign	0.165
P62491	RAB11A	136	T	V			benign	0.162
P28070	PSMB4	107	Y	D	medium	2.39	benign	0.143
Q96KX0	LYZL4	17	S	R	medium	2.015	benign	0.119
Q4KMQ1	TPRN	274	S	D			benign	0.081
O43511	SLC26A4	523	S	V			benign	0.035
O95363	FARS2	246	T	V			benign	0.034
Q9NPF5	DMAP1	412	S	D	neutral	0	benign	0.03
Q5T7V8	GORAB	360	S	P	medium	2.125	benign	0.023
P41252	IARS1	827	S	T	neutral	0.385	benign	0.008
Q7Z553	MDGA2	118	S	V			benign	0.004
P22570	FDXR	340	T	R			benign	0.001
Q9GZR7	DDX24	306	S	L			benign	0.001
Q9HBA0	TRPV4	824	S	L	neutral	-0.205	benign	0.001
Q7Z5K2	WAPL	387	S	A	neutral	-0.55	benign	0
Q9P107	GMIP	480	S	V			benign	0
P51809	VAMP7	12	T	P	medium	2.275	benign	0
Q969R2	OSBP2	294	T	A	neutral	-1.325	benign	0
Q13796	SHROOM2	1025	S	A			benign	0
Q96S44	TP53RK	7	T	A	neutral	-1.61	benign	0
O00233	PSMD9	70	Y	K
O14646	CHD1	92	S	T	low	1.79
O43157	PLXNB1	1732	Y	I
O43583	DENR	6	S	N
O75164	KDM4A	898	S	V
O75385	ULK1	330	S	T	medium	2.455
O94915	FRYL	1927	S	E
P05362	ICAM1	223	S	V
P23921	RRM1	119	S	I
P60709	ACTB	203	T	V
P63261	ACTG1	203	T	V
Q05D60	DEUP1	333	S	G
Q07954	LRP1	1440	T	G
Q08211	DHX9	452	S	T	low	1.745
Q5VTJ3	KLHDC7A	35	Y	E
Q6UXT9	ABHD15	203	S	V
Q86WX3	RPS19BP1	89	S	R
Q8IY81	FTSJ3	228	T	I	neutral	0.695
Q8IZ69	TRMT2A	595	T	L	neutral	0
Q8N608	DPP10	138	Y	Q
Q8TCY9	URGCP	788	S	E
Q92698	RAD54L	31	T	V
Q96AC1	FERMT2	523	S	V
Q96P47	AGAP3	450	S	G
Q9H2Y9	SLCO5A1	781	S	A
Q9H307	PNN	692	S	N	neutral	0
Q9P217	ZSWIM5	207	T	I	low	1.475
Q9P217	ZSWIM5	853	T	A	neutral	-1.01
O43353	RIPK2	527	S	P	low	1.775
O60496	DOK2	299	Y	Q
O60547	GMDS	231	Y	T
O96017	CHEK2	390	Y	I
P14210	HGF	48	T	I	low	1.15
P46939	UTRN	827	S	N
P48960	CD97	430	Y	N	low	1.285
P55196	AFDN	1199	S	L	neutral	0
P63244	RACK1	134	T	G
P78412	IRX6	393	S	V
Q15678	PTPN14	874	S	G
Q92766	RREB1	514	T	V
Q9BZZ5	API5	28	Y	L
Q9NX61	TMEM161A	75	S	V
Q9P227	ARHGAP23	372	S	V
Q9UK53	ING1	342	S	T	medium	2.555
H3BPM6	MKRN2OS	181	Y	L
O00192	ARVCF	348	S	E
O14654	IRS4	251	S	F
P01009	SERPINA1	325	S	Q
P02788	LTF	603	T	D
P51587	BRCA2	2186	S	V
Q02952	AKAP12	767	T	V
Q24JQ0	TMEM241	63	S	E
Q495W5	FUT11	26	S	T	neutral	0.69
Q569K4	ZNF385B	396	S	T	low	0.895
Q63HN8	RNF213	2798	S	D
Q92600	CNOT9	13	T	I
Q9Y3R0	GRIP1	725	S	E
Q9Y678	COPG1	578	S	Q
O43683	BUB1	194	S	F	medium	2.47
P05976	MYL1	68	S	A	low	1.21
P08670	VIM	458	T	S	neutral	-1.04
P41182	BCL6	3	S	T	neutral	0.315
P56945	BCAR1	165	Y	K
Q12948	FOXC1	12	S	G
Q7KZI7	MARK2	43	S	P	neutral	0.74
Q8N4N3	KLHL36	17	S	N	neutral	0.55
Q8WYP5	AHCTF1	2226	S	T	medium	1.985
Q9NQW6	ANLN	250	S	E
Q9P2D1	CHD7	2395	S	V
O60907	TBL1X	43	T	E	neutral	0
P13796	LCP1	406	S	G
Q13459	MYO9B	1253	S	I	medium	2.38
Q15149	PLEC	361	S	T	neutral	0.445
Q49A88	CCDC14	658	S	E
Q659C4	LARP1B	478	S	L
Q709C8	VPS13C	188	T	L
Q71RC2	LARP4	717	Y	A
Q8N130	SLC34A3	435	S	T	low	1.44
Q8N3U4	STAG2	749	T	N	low	1.78
Q92628	KIAA0232	1341	Y	D	low	1.65
Q96JB1	DNAH8	343	S	N
A6NFY4	NEMP2	370	S	P
O00459	PIK3R2	34	S	P
O75376	NCOR1	568	T	V
P40938	RFC3	60	Y	F	low	1.85
Q15149	PLEC	2369	S	G
Q16760	DGKD	668	S	L
Q68EM7	ARHGAP17	497	S	L
Q9BX66	SORBS1	475	S	V
E5RHQ5	NPIPB11	373	T	V
P06576	ATP5F1B	292	Y	R
P35609	ACTN2	844	Y	T
Q17RQ9	NKPD1	274	S	T	low	1.905
Q6ZS81	WDFY4	489	S	V
Q7L592	NDUFAF7	62	Y	R
Q7L9B9	EEPD1	554	S	L	neutral	0
Q7Z309	FAM122B	36	S	K
Q86XA9	HEATR5A	777	S	Q
Q8N5U6	RNF10	277	S	Q
Q8NI35	PATJ	1555	S	L
Q8WUM4	PDCD6IP	575	S	Q
Q96NG3	TTC25	392	T	I	low	1.445
P00519	ABL1	446	S	K
P15924	DSP	1841	S	I
P16333	NCK1	91	S	T	low	1.61
P48380	RFX3	398	T	N	low	1.5
P62753	RPS6	181	T	V
Q00059	TFAM	165	Y	T
Q5T5N4	C6orf118	211	S	P
Q6T4R5	NHS	1405	S	R
Q6VAB6	KSR2	394	S	V
Q6WKZ4	RAB11FIP1	880	S	T	low	1.04
Q86SQ6	ADGRA1	5	T	Q
Q8N427	NME8	481	T	K	low	1.51
Q8WVF1	OSCP1	81	Y	A
Q96M93	ADAD1	494	T	N	low	1.87
Q96Q15	SMG1	3570	S	P	neutral	-0.365
Q9H6S0	YTHDC2	1213	T	V
Q9NTJ5	SACM1L	514	S	V
Q9UPQ4	TRIM35	65	S	T	low	1.24
