## Supplementary Table 3 for "Significant non-existence of sequences in genomes and proteomes"

### Sheet: Table of contents
Table of Contents
Tab 1: Homo Sapiens	Number of observed occurences* and expected number of occurrences** of Homo sapiens' nullomers in the genomes of Pan troglodytes, Mus musculus and Canis lupus familiaris
Tab 2: Pan troglodytes	Number of observed occurences* and expected number of occurrences** of Pan troglodytes' nullomers in the genomes of Homo sapiens, Mus musculus and Canis lupus familiaris
Tab 3: Mus musculus	Number of observed occurences* and expected number of occurrences** of Mus musculus' nullomers in the genomes of Homo sapiens, Pan troglodytes, and Canis lupus familiaris
Tab 4: Canis lupus familiaris	Number of observed occurences*and expected number of occurrences** of Canis lupus familiaris' nullomers in the genomes of Homo sapiens, Pan troglodytes and Mus musculus
	*The script count_nullomers_in_other_species.py has been utilised
	**The script calculate_expected_number_of_occurrences.py has been utilised
	All scripts are available at:
	https://github.com/gkoulouras/nullomers-assessor

### Sheet: Homo sapiens
Significant nullomers in Homo sapiens	Sequence length	Observed number of occurences in Pan troglodytes	Minimum expected number of occurences in Pan troglodytes	Observed number of occurences in Mus musculus	Minimum expected number of occurences in Mus musculus	Observed number of occurences in Canis lupus familiaris	Minimum expected number of occurences in Canis lupus familiaris
AAATTGGCGCAGG	13	2	47	1	27	1	39
CCCAAAAATCGCC	13	0	46	2	25	3	43
GCCCGTAAAAAAT	13	2	47	3	23	4	40
CCTGCGCCAATTT	13	0	47	2	27	2	39
GGCGATTTTTGGG	13	1	46	3	25	4	43
TTTCGCGAAATT	12	2	52	1	24	1	36
TTTGGGCGCAACA	13	0	44	2	28	1	35
ATTTCGCGAAAT	12	1	46	1	19	2	34
ATTTTTTACGGGC	13	0	47	4	24	2	40
TATTATGCGCG	11	1	59	6	23	5	43
AATTTCGCGAAA	12	1	51	0	24	3	36
CGCGCATAATA	11	3	59	6	23	8	43
TGTTGCGCCCAAA	13	3	44	2	28	2	35

### Sheet: Pan troglodytes
Significant nullomers in Pan troglodytes	Sequence length	Observed number of occurences in Homo sapiens	Minimum expected number of occurences in Homo sapiens	Observed number of occurences in Mus musculus	Minimum expected number of occurences in Mus musculus	Observed number of occurences in Canis lupus familiaris	Minimum expected number of occurences in Canis lupus familiaris
AATTTTTGGCGCC	13	1	66	2	29	3	52
GATTTTTTGACGC	13	3	50	3	28	4	39
GCATCCCGAAAAA	13	0	55	0	31	20	50
CCGGTGAAAGTTT	13	3	51	1	31	5	43
GCGTCAAAAAATC	13	1	48	2	28	3	39
GGCGCCAAAAATT	13	1	65	3	29	6	52
TTTTTCGGGATGC	13	1	57	2	31	15	50
AAACTTTCACCGG	13	3	51	6	31	5	43

### Sheet: Mus musculus
Significant nullomers in Mus musculus	Sequence length	Observed number of occurences in Homo sapiens	Minimum expected number of occurences in Homo sapiens	Observed number of occurences in Pan troglodytes	Minimum expected number of occurences in Pan troglodytes	Observed number of occurences in Canis lupus familiaris	Minimum expected number of occurences in Canis lupus familiaris
AGTTTTTTCGGAA	13	6	83	7	73	6	56
TTCCGAAAAAACT	13	9	79	11	73	5	55
AATTTTTTGGGCG	13	9	105	11	97	7	86
CGCCCAAAAAATT	13	8	102	9	96	6	86

### Sheet: Canis lupus familiaris
Significant nullomers in Canis lupus familiaris	Sequence length	Observed number of occurences in Homo sapiens	Minimum expected number of occurences in Homo sapiens	Observed number of occurences in Pan troglodytes	Minimum expected number of occurences in Pan troglodytes	Observed number of occurences in Mus Musculus	Minimum expected number of occurences in Mus musculus
TTTTCGCGAAAA	13	2	74	4	67	2	29
AAAATTTCGTCCC	13	4	61	6	53	1	35
GGGACGAAATTTT	13	6	63	8	53	4	35
ATTTTTTGCCGGC	13	3	66	4	61	3	29
GCCGGCAAAAAAT	13	3	64	4	60	3	29
ATTCCCGCCAATT	13	7	55	11	55	151	26
AATTGGCGGGAAT	13	6	55	9	55	160	26
AGTTTTTTAGCCG	13	4	59	5	54	5	33
CGGCTAAAAAACT	13	4	58	3	54	0	33
CAAATTTTGCGCC	13	1	63	1	59	2	30
GGCGCAAAATTTG	13	6	63	7	59	2	30
CCTTTTTTCGCG	12	2	47	2	42	1	20
CGCGAAAAAAGG	12	3	46	0	41	2	20
